# Phage proofing *Pseudomonas putida* uncovers novel broad-spectrum phage resistance protein Psh

**DOI:** 10.64898/2026.09.02.748959

**Authors:** Ben Diaz, Stephen Won, James D. Jaryenneh, Md Maksudur Rahman, Vallari R. Chourasia, Catherine M. Mageeney

## Abstract

Broad-spectrum phage resistance offers an important layer of protection against bacterial fermenter crashes during biomanufacturing processes, yet the underlying mechanisms are often poorly defined or come at a fitness cost. Using experimental evolution, we generated two *Pseudomonas putida* strains that were resistant to at least six phage genera. Genome sequencing revealed a single frameshift deletion in each strain that restored functionality of a Type I secretion system (T1SS) ATPase. We also found strong transcriptional upregulation of a nearby protein, PP_1794, which we coin **P**hage **sh**ielding **h**elix rich protein (Psh). Overexpression experiments show that Psh protein is secreted by this restored T1SS to confer complete phage resistance. When compared to wild-type *P. putida* KT2440, no growth or expression defects were evident, but pyoverdine production was reduced. The Psh gene and T1SS are widely distributed across Gram-negative bacteria. These findings uncover a previously uncharacterized phage defense system in *P. putida* based on secretion-mediated receptor masking.
