## Supplemental Table for "Phage proofing *Pseudomonas putida* uncovers novel broad-spectrum phage resistance protein Psh"

### Sheet: README
Supplementary Table 1. Minimum inhibitory concentrations of EmajogiR.1 and wild type across diverse antibiotics.
Supplementary Table 2. Primers used in this study.
Supplementary Table 3. Plasmids generated for this study.
Supplemental Table 4. Queries for gene neighborhood of Psh gene.

### Sheet: Supplementary Table 1
Strain	Antibiotic	MIC (µg/ mL)	pvalue (Student's T-test, two-way, paired)
Wild-Type KT2440	Gentamycin	1	0.0890093
Wild-Type KT2440	Gentamycin	1
Wild-Type KT2440	Gentamycin	0.5
EmajogiR.1	Gentamycin	1
EmajogiR.1	Gentamycin	2
EmajogiR.1	Gentamycin	2
Wild-Type KT2440	Kanamycin	1	0.0890093
Wild-Type KT2440	Kanamycin	1
Wild-Type KT2440	Kanamycin	0.5
EmajogiR.1	Kanamycin	1
EmajogiR.1	Kanamycin	2
EmajogiR.1	Kanamycin	2
Wild-Type KT2440	Chloramphenicol	200	0.144818
Wild-Type KT2440	Chloramphenicol	200
Wild-Type KT2440	Chloramphenicol	200
EmajogiR.1	Chloramphenicol	100
EmajogiR.1	Chloramphenicol	200
EmajogiR.1	Chloramphenicol	25
Wild-Type KT2440	Tetracylcine	100	0.518519
Wild-Type KT2440	Tetracylcine	100
Wild-Type KT2440	Tetracylcine	50
EmajogiR.1	Tetracylcine	50
EmajogiR.1	Tetracylcine	50
EmajogiR.1	Tetracylcine	100
Wild-Type KT2440	Penicillin G	1000	n/a (identical groups)
Wild-Type KT2440	Penicillin G	1000
Wild-Type KT2440	Penicillin G	1000
EmajogiR.1	Penicillin G	1000
EmajogiR.1	Penicillin G	1000
EmajogiR.1	Penicillin G	1000
Wild-Type KT2440	Carbenicillin	400	n/a (identical groups)
Wild-Type KT2440	Carbenicillin	400
Wild-Type KT2440	Carbenicillin	400
EmajogiR.1	Carbenicillin	400
EmajogiR.1	Carbenicillin	400
EmajogiR.1	Carbenicillin	400

### Sheet: Supplementary Table 2
Product	SequenceForward	SeuqenceReverse	Template
Backbone for Assembly	TCAATAATCACACTGGCTCACC	ATGGTATTTCTCCTCTTTATGGAGAAAC	mCherry pjLCKan
PP_1794 (Psh)	TGAGCCAGTGTGATTATTGATTAAACTTGGCCGTGCAGTA	ATAAAGAGGAGAAATACCATATGCAATACGATAATCCCGT	KT2440 gDNA
T1SS (+aprDB)	TGAGCCAGTGTGATTATTGATCAGCGACTGGCGC	ATAAAGAGGAGAAATACCATATGGATACCATGAGTTCACA	EmajogiR.1 gDNA
T1SS (-aprDB)	TGAGCCAGTGTGATTATTGATCAGCGACTGGCGC	ATAAAGAGGAGAAATACCATATGGATACCATGAGTTCACA	KT2440 gDNA
Psh + T1SS (+aprDB), pt. 1	TGATTCACACAGGAAACTAAGGAGGTAAATGGATACCATGAGTTCACAATCC	ATGGTATTTCTCCTCTTTATGGAGAAAC	T1SS (+aprDB) plasmid
Psh + T1SS (+aprDB), pt. 2	TTAGTTTCCTGTGTGAATCATTAAACTTGGCCGTGCAGTA	ATAAAGAGGAGAAATACCATATGCAATACGATAATCCCGT	PP_1794 (Psh) plasmid

### Sheet: Supplementary Table 3
Plasmid Name	Use	Source
pJLC140	Plasmid backbone for all pJLC vectors	10.3389/fmicb.2025.1718418
pJLCKan/mCherry	Arabinose inducible mCherry expression	This study
pJLCKan/Psh	Overexpression of Psh (AE015451.2:2015487-2014045)	This study
pJLCKan/T1SS active	Overexpression of T1SS from AE with active aprD (AE015451.2:2016913-2021463)	This study
pJLCKan/T1SS pseudogene	Overexpression of T1SS from AE with aprD pseudogene (AE015451.2:2016913-2021463)	This study
pJLCKan/Psh_T1SSactive	Overexpression of T1SS (AE015451.2:2016913-2021463) with active aprD and Psh (AE015451.2:2015487-2014045)	This study
pJLCKan/Psh_T1SSactive_N-term HiBit	Proxy used to quantify Psh export to membrane via NanoGlo HiBit luminescence	This study

### Sheet: Supplementary Table 4
Gene call	Search terms
O antigen	wbpL, wzy, wzx, wzz, rfb, rff, gmd, fcl, o[- ]antigen, lipopolysaccharide, glycosyltransferase, sugar transferase
S-layer	slp[A-Z], sbpA, sap, slaA, s[- ]layer, surface layer, slh domain
Type 1 Secretion system	hlyB, hlyD, tolC, prsD, prsE, type [i1] secretion, t1ss, membrane fusion protein, mac[A-B], rtx[BDE], prt[DEF], nod[OIJ], colV, cva[AB], bacteriocin exporter, bacteriocin secretion, periplasmic efflux protein, outer membrane efflux, outer membrane factor, OMF family, tripartite efflux
Cadherin like, adhesin, and surface attachment systems	(i)cadherin, pga[A-D], lapA, adhesin, fimbriae, curli, surface_protein
Peroxidase	(i)peroxidase, oxyR, soxR, hydroperoxidase, hem[A-Z], heme
Peptidase	peptidase, protease, metallopeptidase, opp[A-F], dpp[A-F]
T6SS	tss[A-M], tag[A-Z], icmF, dotU, clpV, vgrG, hcp, lip, fha, evpA, t6ss, type [v66] secretion, type VI secretion, imp[A-Z], vas[A-Z]
Oligosaccharide biosynthesis in alphaproteobacteria	kdo, 3-deoxy-d-manno-oct-2-ulosonic, kds[A-Z], kdt[A-Z], waa[A-Z], rfa[C-Z], heptosyltransferase, mannosyltransferase, lipooligosaccharide, core oligosaccharide
EPS and CPS in alphaproteobacterial	exo[A-Z], succinoglycan, sphingan, exopolysaccharide, capsular polysaccharide, chv[A-B], ndv[A-B], cyclic glucan, cps[A-Z], wca[A-Z]
Outer membrane transport and LPS flippase	(i)lpt[A-G], lpt family, lipopolysaccharide transport, msbA, flippase, rfbX, wzx
